# Bacteriocins in archaea & archaeocins in bacteria

**DOI:** 10.64898/2026.07.27.741052

**Authors:** Romain Strock, Tobias Warnecke

## Abstract

Archaea and bacteria routinely live side by side in microbial communities and must interact at least on occasion. Whether such cross-Domain interactions are dominated by mutual disregard, co-operation, or conflict remains fundamentally unknown. One potential window into archaeal-bacterial conflict is to ask whether some of the molecular weapons bacteria wield to kill other bacteria are present in archaea, and vice versa. Here, to start to address this question, we carry out a phylogenomic survey of bacteriocins in archaeal genomes and archaeocins in bacterial genomes. We find that more than 20% of known bacteriocins – proteins deployed by bacteria against other bacteria - have at least one homolog in archaea. Typically, these archaeal homologs are related to bacteriocins targeting (and encoded by) monoderm bacteria. Based on conservation of functionally critical residues, protein structure, and accessory genes critical for bacteriocin biosynthesis, we highlight homologs of subtilosin A, encoded in some *Thermococcus* archaea, as promising candidates for experimental follow-up work. We also show that halocin C8, originally described in *Natrinema* archaea, is comparatively common in bacterial genomes, including a number of skin-resident *Staphylococcus* species. Our results suggest that bacteriocins/archaeocins are shared across Domain boundaries with some regularity. While many instances are phylogenetically isolated – raising doubts about their functional importance and integration into host physiology – some bacteriocins are present in multiple related genomes and embedded in broader biosynthetic gene clusters that are also found in the original producers, suggesting that archaea and bacteria periodically use the same weapon systems in conflicts with other microbes. Further study of these systems might elucidate cross-Domain conflict and the nature of archaeal-bacterial interactions in different environments.
