## Supplementary material for "Bacteriocins in archaea & archaeocins in bacteria": Table S2

compound	assembly_accession	protein_id	domain	gtdb_phylum	gtdb_class	gtdb_order	gtdb_family	gtdb_genus	gtdb_species	ncbi_organism_name
Halocin H4	GCF_000306765.2	WP_014732703.1	Archaea	Halobacteriota	Halobacteria	Halobacteriales	Haloferacaceae	Haloferax	Haloferax mediterranei
Halocin H4	GCF_000337535.1	WP_241433888.1	Archaea	Halobacteriota	Halobacteria	Halobacteriales	Natrialbaceae	Natrialba	Natrialba aegyptia
Halocin H4	GCF_000337175.1	WP_008458115.1	Archaea	Halobacteriota	Halobacteria	Halobacteriales	Natrialbaceae	Natrinema	Natrinema gari
Halocin H4	GCF_000337135.1	WP_161605605.1	Archaea	Halobacteriota	Halobacteria	Halobacteriales	Natrialbaceae	Natrialba	Natrialba chahannaoensis
Halocin H4	GCF_000970305.1	WP_155396796.1	Archaea	Halobacteriota	Methanosarcinia	Methanosarcinales	Methanosarcinaceae	Methanosarcina	Methanosarcina barkeri A
Halocin H4	GCF_001955925.1	WP_076157611.1	Bacteria	Bacillota	Bacilli	Paenibacillales	Paenibacillaceae	Paenibacillus	Paenibacillus sp001955925
Halocin H4	GCF_023093535.1	WP_247730522.1	Archaea	Halobacteriota	Halobacteria	Halobacteriales	Natrialbaceae	Halovivax	Halovivax limisalsi
Halocin H4	GCA_023659785.1	JAGXOR010000056.1_11	Archaea	Halobacteriota	Syntropharchaeia	ANME-1	ANME-1	JAGXOR01	JAGXOR01 sp023659785
Halocin H4	GCF_009617995.1	WP_153552228.1	Archaea	Halobacteriota	Halobacteria	Halobacteriales	Haloarculaceae	Halomicrobium	Halomicrobium sp009617995
Halocin H4	GCA_023402275.1	JAEXCH010000014.1_14	Archaea	Thermoplasmatota	Thermoplasmata	Methanomassiliicoccales	Methanomethylophilaceae	Methanoplasma	Methanoplasma sp023402275
Halocin H4	GCF_002243045.1	WP_094227589.1	Archaea	Halobacteriota	Methanosarcinia	Methanosarcinales	Methanosarcinaceae	Methanolobus	Methanolobus psychrotolerans
Halocin H4	GCA_003194435.1	PXF52170.1	Archaea	Halobacteriota	Syntropharchaeia	ANME-1	ANME-1	G60ANME1	G60ANME1 sp003194435
Halocin H4	GCA_003160755.1	QEXZ01000077.1_7	Archaea	Halobacteriota	Syntropharchaeia	ANME-1	ANME-1	QEXZ01	QEXZ01 sp003160755
Halocin H4	GCF_003719335.1	WP_123067460.1	Bacteria	Bacillota	Bacilli	Paenibacillales	Paenibacillaceae	Paenibacillus	Paenibacillus amylolyticus D
Halocin H4	GCA_013180605.1	NQE06396.1	Archaea	Halobacteriota	Syntropharchaeia	ANME-1	ANME-1	QEXZ01	QEXZ01 sp013180605
Halocin H4	GCF_004339095.1	WP_132280169.1	Bacteria	Bacillota A	Clostridia	Lachnospirales	DSM-24629	Natranaerovirga	Natranaerovirga hydrolytica
Halocin H4	GCF_013359905.1	WP_175383825.1	Bacteria	Bacillota	Bacilli	Paenibacillales	Paenibacillaceae	Paenibacillus	Paenibacillus taichungensis
Halocin H4	GCF_904067545.1	WP_188202341.1	Archaea	Methanobacteriota B	Thermococci	Thermococcales	Thermococcaceae	Thermococcus	Thermococcus camini
Halocin H4	GCF_019633745.1	WP_220681389.1	Archaea	Halobacteriota	Methanomicrobia	Methanomicrobiales	Methanofollaceae	Methanofollis	Methanofollis formosanus
Halocin H4	GCA_002009975.1	MTLP01000007.1_117	Archaea	Methanobacteriota B	Thermococci	Thermococcales	Thermococcaceae	Thermococcus C	Thermococcus C sp002009975
Halocin H4	GCA_944320495.1	CALUHR010000006.1_67	Archaea	Thermoplasmatota	Thermoplasmata	Methanomassiliicoccales	Methanomethylophilaceae	UBA71	UBA71 sp944320495
Halocin H4	GCF_012027355.1	WP_167895259.1	Archaea	Methanobacteriota B	Thermococci	Thermococcales	Thermococcaceae	Thermococcus	Thermococcus sp012027355
Halocin C8	GCF_000008665.1	WP_148183473.1	Archaea	Halobacteriota	Archaeoglobi	Archaeoglobales	Archaeoglobaceae	Archaeoglobus	Archaeoglobus fulgidus	Archaeoglobus fulgidus DSM 4304
Halocin C8	GCA_025058955.1	MCS7130230.1	Archaea	Halobacteriota	Archaeoglobi	Archaeoglobales	Archaeoglobaceae	WYZ-LMO2	WYZ-LMO2 sp025058955	Archaeoglobaceae archaeon
Halocin C8	GCA_025058955.1	MCS7131040.1	Archaea	Halobacteriota	Archaeoglobi	Archaeoglobales	Archaeoglobaceae	WYZ-LMO2	WYZ-LMO2 sp025058955	Archaeoglobaceae archaeon
Halocin C8	GCF_000376445.1	WP_139025500.1	Archaea	Halobacteriota	Halobacteria	Halobacteriales	Haladaptataceae	Haladaptatus	Haladaptatus paucihalophilus	Haladaptatus paucihalophilus DX253
Halocin C8	GCF_001625445.1	WP_082837828.1	Archaea	Halobacteriota	Halobacteria	Halobacteriales	Haladaptataceae	Haladaptatus	Haladaptatus sp001625445	Haladaptatus sp. R4
Halocin C8	GCF_021083305.1	WP_231186491.1	Archaea	Halobacteriota	Halobacteria	Halobacteriales	Haladaptataceae	Haladaptatus	Haladaptatus sp021083305	Haladaptatus sp. DYF46
Halocin C8	GCA_024227995.1	CP100465.1_75	Archaea	Halobacteriota	Halobacteria	Halobacteriales	Haladaptataceae	Haladaptatus	Haladaptatus sp024227995	Halobacteriaceae archaeon GSLN9
Halocin C8	GCF_004143485.2	WP_202935063.1	Archaea	Halobacteriota	Halobacteria	Halobacteriales	Haladaptataceae	Halorussus	Halorussus amylolyticus	Halorussus amylolyticus
Halocin C8	GCF_004087835.1	WP_208023473.1	Archaea	Halobacteriota	Halobacteria	Halobacteriales	Haladaptataceae	Halorussus	Halorussus pelagicus	Halorussus pelagicus
Halocin C8	GCF_004087835.1	WP_166035560.1	Archaea	Halobacteriota	Halobacteria	Halobacteriales	Haladaptataceae	Halorussus	Halorussus pelagicus	Halorussus pelagicus
Halocin C8	GCF_004765785.1	WP_135825305.1	Archaea	Halobacteriota	Halobacteria	Halobacteriales	Haladaptataceae	Halorussus	Halorussus ruber	Halorussus ruber
Halocin C8	GCF_004765815.2	WP_135852295.1	Archaea	Halobacteriota	Halobacteria	Halobacteriales	Haladaptataceae	Halorussus	Halorussus salinus	Halorussus salinus
Halocin C8	GCF_004765815.2	WP_135854137.1	Archaea	Halobacteriota	Halobacteria	Halobacteriales	Haladaptataceae	Halorussus	Halorussus salinus	Halorussus salinus
Halocin C8	GCF_004765815.2	WP_202932656.1	Archaea	Halobacteriota	Halobacteria	Halobacteriales	Haladaptataceae	Halorussus	Halorussus salinus	Halorussus salinus
Halocin C8	GCF_010747475.1	WP_163522828.1	Archaea	Halobacteriota	Halobacteria	Halobacteriales	Haladaptataceae	Halorussus	Halorussus sp010747475	Halorussus sp. MSC15.2
Halocin C8	GCF_024138125.1	WP_253478286.1	Archaea	Halobacteriota	Halobacteria	Halobacteriales	Haladaptataceae	Halorussus	Halorussus sp024138125	Halorussus sp. YCN54
Halocin C8	GCF_004799665.1	WP_079979488.1	Archaea	Halobacteriota	Halobacteria	Halobacteriales	Haloarculaceae	Halapricum	Halapricum salinum	Halapricum salinum
Halocin C8	GCF_005406125.1	WP_137685344.1	Archaea	Halobacteriota	Halobacteria	Halobacteriales	Haloarculaceae	Haloarcula	Haloarcula mannanilytica	Haloarcula mannanilytica
Halocin C8	GCF_023276375.1	WP_248907559.1	Archaea	Halobacteriota	Halobacteria	Halobacteriales	Haloarculaceae	Halocatena	Halocatena sp023276375	Halocatena sp. DFN5
Halocin C8	GCF_000023965.1	WP_164731977.1	Archaea	Halobacteriota	Halobacteria	Halobacteriales	Haloarculaceae	Halomicrobium	Halomicrobium mukohataei	Halomicrobium mukohataei DSM 12286
Halocin C8	GCF_009617995.1	WP_153552385.1	Archaea	Halobacteriota	Halobacteria	Halobacteriales	Haloarculaceae	Halomicrobium	Halomicrobium sp009617995	Halomicrobium sp. LC1Hm
Halocin C8	GCF_900880625.1	WP_135663906.1	Archaea	Halobacteriota	Halobacteria	Halobacteriales	Haloarculaceae	Halorhabdus	Halorhabdus rudnickae	Halorhabdus rudnickae
Halocin C8	GCF_008124605.1	WP_136361702.1	Archaea	Halobacteriota	Halobacteria	Halobacteriales	Halobacteriaceae	Halobacterium	Halobacterium salinarum	Halobacterium salinarum DSM 3754
Halocin C8	GCF_008124605.1	WP_136361253.1	Archaea	Halobacteriota	Halobacteria	Halobacteriales	Halobacteriaceae	Halobacterium	Halobacterium salinarum	Halobacterium salinarum DSM 3754
Halocin C8	GCF_000230955.2	WP_009762310.1	Archaea	Halobacteriota	Halobacteria	Halobacteriales	Halobacteriaceae	Halobacterium	Halobacterium sp000230955	Halobacterium sp. DL1
Halocin C8	GCF_000334895.1	WP_195156013.1	Archaea	Halobacteriota	Halobacteria	Halobacteriales	Halococcaceae	Halococcus	Halococcus agarilyticus	Halococcus agarilyticus
Halocin C8	GCF_000336935.1	WP_161606962.1	Archaea	Halobacteriota	Halobacteria	Halobacteriales	Halococcaceae	Halococcus	Halococcus salifodinae	Halococcus salifodinae DSM 8989
Halocin C8	GCF_021431925.1	WP_234299077.1	Archaea	Halobacteriota	Halobacteria	Halobacteriales	Haloferacaceae	Halobaculum	Halobaculum sp021431925	Halobaculum sp. CBA1158
Halocin C8	GCF_000336775.1	WP_004975848.1	Archaea	Halobacteriota	Halobacteria	Halobacteriales	Haloferacaceae	Haloferax	Haloferax gibbonsii	Haloferax gibbonsii ATCC 33959
Halocin C8	GCF_000336955.1	WP_206536420.1	Archaea	Halobacteriota	Halobacteria	Halobacteriales	Haloferacaceae	Haloferax	Haloferax larsenii	Haloferax larsenii JCM 13917
Halocin C8	GCF_000025685.1	WP_004043226.1	Archaea	Halobacteriota	Halobacteria	Halobacteriales	Haloferacaceae	Haloferax	Haloferax volcanii	Haloferax volcanii DS2
Halocin C8	GCF_900115675.1	WP_197427780.1	Archaea	Halobacteriota	Halobacteria	Halobacteriales	Haloferacaceae	Halolamina	Halolamina pelagica	Halolamina pelagica
Halocin C8	GCA_000224475.1	AEN07551.1	Archaea	Halobacteriota	Halobacteria	Halobacteriales	Haloferacaceae	Halolamina	Halolamina sp000224475	halophilic archaeon DL31
Halocin C8	GCA_000224475.1	AEN07551.1	Archaea	Halobacteriota	Halobacteria	Halobacteriales	Haloferacaceae	Halolamina	Halolamina sp000224475	halophilic archaeon DL31
Halocin C8	GCF_002355655.1	WP_197427780.1	Archaea	Halobacteriota	Halobacteria	Halobacteriales	Haloferacaceae	Halorubrum	Halorubrum trapanicum A	Halorubrum trapanicum
Halocin C8	GCF_000455345.1	WP_049926653.1	Archaea	Halobacteriota	Halobacteria	Halobacteriales	Natrialbaceae	Halopiger A	Halopiger A goleimassiliensis	Halopiger goleimassiliensis
Halocin C8	GCF_013342145.1	WP_174681857.1	Archaea	Halobacteriota	Halobacteria	Halobacteriales	Natrialbaceae	Haloterrigena	Haloterrigena gelatinilytica	Haloterrigena sp. SYSU A558-1
Halocin C8	GCF_013342145.1	WP_174682227.1	Archaea	Halobacteriota	Halobacteria	Halobacteriales	Natrialbaceae	Haloterrigena	Haloterrigena gelatinilytica	Haloterrigena sp. SYSU A558-1
Halocin C8	GCF_003977755.1	WP_211338378.1	Archaea	Halobacteriota	Halobacteria	Halobacteriales	Natrialbaceae	Haloterrigena	Haloterrigena salifodinae	Haloterrigena salifodinae
Halocin C8	GCF_000337495.1	WP_008892994.1	Archaea	Halobacteriota	Halobacteria	Halobacteriales	Natrialbaceae	Haloterrigena	Haloterrigena salina	Haloterrigena salina JCM 13891
Halocin C8	GCF_000337495.1	WP_008893279.1	Archaea	Halobacteriota	Halobacteria	Halobacteriales	Natrialbaceae	Haloterrigena	Haloterrigena salina	Haloterrigena salina JCM 13891
Halocin C8	GCF_000337495.1	WP_083870254.1	Archaea	Halobacteriota	Halobacteria	Halobacteriales	Natrialbaceae	Haloterrigena	Haloterrigena salina	Haloterrigena salina JCM 13891
Halocin C8	GCF_000025325.1	WP_012943185.1	Archaea	Halobacteriota	Halobacteria	Halobacteriales	Natrialbaceae	Haloterrigena	Haloterrigena turkmenica	Haloterrigena turkmenica DSM 5511
Halocin C8	GCF_000025325.1	WP_012945653.1	Archaea	Halobacteriota	Halobacteria	Halobacteriales	Natrialbaceae	Haloterrigena	Haloterrigena turkmenica	Haloterrigena turkmenica DSM 5511
Halocin C8	GCF_003430825.1	WP_161958287.1	Archaea	Halobacteriota	Halobacteria	Halobacteriales	Natrialbaceae	Natrarchaeobaculum	Natrarchaeobaculum sulfurireducens	Natrarchaeobaculum sulfurireducens
Halocin C8	GCF_003841465.1	WP_124193256.1	Archaea	Halobacteriota	Halobacteria	Halobacteriales	Natrialbaceae	Natrarchaeobius	Natrarchaeobius chitinivorans A	Natrarchaeobius chitinivorans
Halocin C8	GCF_000731985.1	WP_007110057.1	Archaea	Halobacteriota	Halobacteria	Halobacteriales	Natrialbaceae	Natrinema	Natrinema altunense	Natrinema altunense
Halocin C8	GCF_000337175.1	WP_241432498.1	Archaea	Halobacteriota	Halobacteria	Halobacteriales	Natrialbaceae	Natrinema	Natrinema gari	Natrinema gari JCM 14663
Halocin C8	GCF_013402815.2	WP_179261808.1	Archaea	Halobacteriota	Halobacteria	Halobacteriales	Natrialbaceae	Natrinema	Natrinema halophilum	Natrinema halophilum
Halocin C8	GCF_013402815.2	WP_179261544.1	Archaea	Halobacteriota	Halobacteria	Halobacteriales	Natrialbaceae	Natrinema	Natrinema halophilum	Natrinema halophilum
Halocin C8	GCA_000690595.2	OAQ51225.1	Archaea	Halobacteriota	Halobacteria	Halobacteriales	Natrialbaceae	Natrinema	Natrinema mahii	Haloterrigena mahii
Halocin C8	GCF_000337615.1	WP_083864448.1	Archaea	Halobacteriota	Halobacteria	Halobacteriales	Natrialbaceae	Natrinema	Natrinema pallidum	Natrinema pallidum DSM 3751
Halocin C8	GCF_000337615.1	WP_083864503.1	Archaea	Halobacteriota	Halobacteria	Halobacteriales	Natrialbaceae	Natrinema	Natrinema pallidum	Natrinema pallidum DSM 3751
Halocin C8	GCF_000230735.2	WP_015298689.1	Archaea	Halobacteriota	Halobacteria	Halobacteriales	Natrialbaceae	Natrinema	Natrinema pellirubrum	Natrinema pellirubrum DSM 15624
Halocin C8	GCF_000230735.2	WP_015299009.1	Archaea	Halobacteriota	Halobacteria	Halobacteriales	Natrialbaceae	Natrinema	Natrinema pellirubrum	Natrinema pellirubrum DSM 15624
Halocin C8	GCF_000230735.2	WP_015299281.1	Archaea	Halobacteriota	Halobacteria	Halobacteriales	Natrialbaceae	Natrinema	Natrinema pellirubrum	Natrinema pellirubrum DSM 15624
Halocin C8	GCF_000230735.2	WP_081597641.1	Archaea	Halobacteriota	Halobacteria	Halobacteriales	Natrialbaceae	Natrinema	Natrinema pellirubrum	Natrinema pellirubrum DSM 15624
Halocin C8	GCF_020405225.1	WP_226039787.1	Archaea	Halobacteriota	Halobacteria	Halobacteriales	Natrialbaceae	Natrinema	Natrinema sp020405225	Natrinema sp. DC36
Halocin C8	GCA_000337115.1	ELZ16389.1	Archaea	Halobacteriota	Halobacteria	Halobacteriales	Natrialbaceae	Natrinema	Natrinema thermotolerans	Haloterrigena thermotolerans DSM 11552
Halocin C8	GCA_000337115.1	AOIR01000038.1_26	Archaea	Halobacteriota	Halobacteria	Halobacteriales	Natrialbaceae	Natrinema	Natrinema thermotolerans	Haloterrigena thermotolerans DSM 11552
Halocin C8	GCF_000328685.1	WP_157224598.1	Archaea	Halobacteriota	Halobacteria	Halobacteriales	Natrialbaceae	Natronococcus	Natronococcus occultus	Natronococcus occultus SP4
Halocin C8	GCF_900108095.1	WP_175459731.1	Archaea	Halobacteriota	Halobacteria	Halobacteriales	Natrialbaceae	Natronorubrum	Natronorubrum sediminis	Natronorubrum sediminis
Halocin C8	GCF_000383975.1	WP_006092146.1	Archaea	Halobacteriota	Halobacteria	Halobacteriales	Natrialbaceae	Natronorubrum	Natronorubrum tibetense	Natronorubrum tibetense GA33
Halocin C8	GCA_005954745.1	CP040678.1_2475	Archaea	Halobacteriota	Halobacteria	Halobacteriales	QS-9-68-17	Halostella	Halostella pelagica	Halostella pelagica
Halocin C8	GCA_007118145.1	SKSD01000001.1_94	Archaea	Halobacteriota	Halobacteria	Halobacteriales	SKSH01	SKSH01	SKSH01 sp007118145	Halobacteriales archaeon
Halocin C8	GCA_002503135.1	DARA01000066.1_3	Archaea	Halobacteriota	Methanomicrobia	Methanomicrobiales	Methanoculleaceae	UBA207	UBA207 sp002503135	Methanomicrobiaceae archaeon UBA207
Halocin C8	GCF_900196725.1	WP_143311560.1	Archaea	Halobacteriota	Methanosarcinia	Methanosarcinales	Methanoperedenaceae	Methanoperedens	Methanoperedens nitroreducens A	Candidatus Methanoperedens nitroreducens
Halocin C8	GCF_023684405.1	WP_250867346.1	Archaea	Halobacteriota	Methanosarcinia	Methanosarcinales	Methanosarcinaceae	Methanococcoides	Methanococcoides seepicolus	Methanococcoides seepicolus
Halocin C8	GCF_900100715.1	WP_091710089.1	Archaea	Halobacteriota	Methanosarcinia	Methanosarcinales	Methanosarcinaceae	Methanolobus	Methanolobus vulcani	Methanolobus vulcani
Halocin C8	GCF_000969965.1	WP_052722646.1	Archaea	Halobacteriota	Methanosarcinia	Methanosarcinales	Methanosarcinaceae	Methanosarcina	Methanosarcina sp000969965	Methanosarcina sp. WWM596
Halocin C8	GCF_002287235.1	WP_095644465.1	Archaea	Halobacteriota	Methanosarcinia	Methanosarcinales	Methanosarcinaceae	Methanosarcina	Methanosarcina spelaei	Methanosarcina spelaei
Halocin C8	GCF_000265525.1	WP_014788716.1	Archaea	Methanobacteriota B	Thermococci	Thermococcales	Thermococcaceae	Thermococcus	Thermococcus cleftensis	Thermococcus cleftensis
Halocin C8	GCF_024707485.1	WP_258083318.1	Archaea	Methanobacteriota B	Thermococci	Thermococcales	Thermococcaceae	Thermococcus	Thermococcus sp024707485	Thermococcus sp. 813A4
Halocin C8	GCF_000258515.1	WP_010479029.1	Archaea	Methanobacteriota B	Thermococci	Thermococcales	Thermococcaceae	Thermococcus	Thermococcus zilligii	Thermococcus zilligii AN1
Halocin C8	GCA_015523185.1	WAKV01000040.1_2	Archaea	Methanobacteriota_B	Thermococci	Thermococcales	Thermococcaceae	Thermococcus	Thermococcus sp015523185	Thermococcus sp.
Halocin C8	GCA_003560595.1	PWKY01000076.1_62	Archaea	Thermoplasmatota	Thermoplasmata	PWKY01	PWKY01	PWKY01	PWKY01 sp003560595	Thermoplasmata archaeon
Halocin C8	GCA_001856825.1	EQB64365.1	Archaea	Thermoplasmatota	Thermoplasmata	Thermoplasmatales	GCA-001856825	GCA-001856825	GCA-001856825 sp001856825	Thermoplasmatales archaeon I-plasma
Halocin C8	GCA_001856825.1	EQB64365.1	Archaea	Thermoplasmatota	Thermoplasmata	Thermoplasmatales	GCA-001856825	GCA-001856825	GCA-001856825 sp001856825	Thermoplasmatales archaeon I-plasma
Halocin C8	GCF_900083515.1	WP_148690163.1	Archaea	Thermoplasmatota	Thermoplasmata	Thermoplasmatales	Thermoplasmataceae	Cuniculiplasma	Cuniculiplasma divulgatum	Cuniculiplasma divulgatum
Halocin C8	GCF_000011185.1	WP_021792159.1	Archaea	Thermoplasmatota	Thermoplasmata	Thermoplasmatales	Thermoplasmataceae	Thermoplasma	Thermoplasma volcanium	Thermoplasma volcanium GSS1
Halocin C8	GCA_002498845.1	DAJC01000023.1_20	Archaea	Thermoplasmatota	Thermoplasmata	Thermoplasmatales	Thermoplasmataceae	UBA509	UBA509 sp002498845	Thermoplasmatales archaeon UBA509
Halocin C8	GCF_000204925.1	WP_048057428.1	Archaea	Thermoproteota	Thermoprotei A	Sulfolobales	Sulfolobaceae	Metallosphaera	Metallosphaera cuprina	Metallosphaera cuprina Ar-4
Halocin C8	GCF_019710475.1	WP_228090750.1	Bacteria	Actinomycetota	Actinomycetia	Mycobacteriales	Micromonosporaceae	Glycomyces	Glycomyces sp019710475	Glycomyces sp. TRM65418
Halocin C8	GCF_016728505.1	WP_201822017.1	Bacteria	Actinomycetota	Actinomycetia	Mycobacteriales	Mycobacteriaceae	Corynebacterium	Corynebacterium riegelii	Corynebacterium riegelii
Halocin C8	GCA_943914015.1	CALUAK010000087.1_2	Bacteria	Actinomycetota	Actinomycetia	Mycobacteriales	Mycobacteriaceae	Corynebacterium	Corynebacterium sp943914015	uncultured Corynebacterium sp.
Halocin C8	GCF_002561455.1	WP_098354128.1	Bacteria	Bacillota	Bacilli	Bacillales	Bacillaceae B	Rossellomorea	Rossellomorea sp002561455	Bacillus sp. AFS015802
Halocin C8	GCF_012933555.1	WP_016202224.1	Bacteria	Bacillota	Bacilli	Bacillales	DSM-18226	Niallia	Niallia alba	Niallia alba
Halocin C8	GCF_001465795.2	WP_058381518.1	Bacteria	Bacillota	Bacilli	Bacillales	Planococcaceae	Planococcus	Planococcus rifietoensis	Planococcus rifietoensis
Halocin C8	GCF_018283455.1	WP_211655516.1	Bacteria	Bacillota	Bacilli	Bacillales	Planococcaceae	Planococcus	Planococcus sp018283455	Planococcus sp. MSAK28401
Halocin C8	GCF_018283455.1	WP_211653467.1	Bacteria	Bacillota	Bacilli	Bacillales	Planococcaceae	Planococcus	Planococcus sp018283455	Planococcus sp. MSAK28401
Halocin C8	GCF_000786645.1	WP_035542916.1	Bacteria	Bacillota	Bacilli	Bacillales D	Halobacillaceae	Halobacillus	Halobacillus sp000786645	Halobacillus sp. BBL2006
Halocin C8	GCF_000469135.2	WP_008634360.1	Bacteria	Bacillota	Bacilli	Bacillales D	Halobacillaceae	Halobacillus	Halobacillus sp001592845	Bacillus sp. SB49
Halocin C8	GCF_019599545.1	WP_220584321.1	Bacteria	Bacillota	Bacilli	Bacillales D	Halobacillaceae	Halobacillus	Halobacillus sp019599545	Halobacillus sp. Nhm2S1
Halocin C8	GCF_900166625.1	WP_082233103.1	Bacteria	Bacillota	Bacilli	Bacillales D	Halobacillaceae	Halobacillus A	Halobacillus A massiliensis	Halobacillus massiliensis
Halocin C8	GCF_002886255.1	WP_091587091.1	Bacteria	Bacillota	Bacilli	Bacillales H	Marinococcaceae	Alteribacillus	Alteribacillus bidgolensis	Alteribacillus bidgolensis
Halocin C8	GCF_003226345.1	WP_110516892.1	Bacteria	Bacillota	Bacilli	Bacillales H	Salisediminibacteriaceae	Alteribacter	Alteribacter lacisalsi	Bacillus lacisalsi
Halocin C8	GCF_018333235.1	WP_212922126.1	Bacteria	Bacillota	Bacilli	Bacillales_D	Amphibacillaceae	Paucisalibacillus	Paucisalibacillus bavariensis	Ornithinibacillus bavariensis
Halocin C8	GCF_900538055.1	WP_149453579.1	Bacteria	Bacillota	Bacilli	RES148	Pasteuriaceae	Pasteuria	Pasteuria penetrans	Pasteuria penetrans
Halocin C8	GCF_002902305.1	WP_103370993.1	Bacteria	Bacillota	Bacilli	Staphylococcales	Staphylococcaceae	Staphylococcus	Staphylococcus argensis	Staphylococcus argensis
Halocin C8	GCF_002901945.1	WP_103159623.1	Bacteria	Bacillota	Bacilli	Staphylococcales	Staphylococcaceae	Staphylococcus	Staphylococcus chromogenes	Staphylococcus chromogenes
Halocin C8	GCF_900636325.1	NZ_LR134263.1_321	Bacteria	Bacillota	Bacilli	Staphylococcales	Staphylococcaceae	Staphylococcus	Staphylococcus delphini	Staphylococcus delphini
Halocin C8	GCF_006742205.1	WP_002456424.1	Bacteria	Bacillota	Bacilli	Staphylococcales	Staphylococcaceae	Staphylococcus	Staphylococcus epidermidis	Staphylococcus epidermidis
Halocin C8	GCF_002902385.1	NZ_PPQH01000083.1_2	Bacteria	Bacillota	Bacilli	Staphylococcales	Staphylococcaceae	Staphylococcus	Staphylococcus intermedius	Staphylococcus intermedius NCTC 11048
Halocin C8	GCA_013122435.1	NOK57773.1	Bacteria	Chloroflexota	Chloroflexia	Chloroflexales	Roseiflexaceae	AL-N1	AL-N1 sp013122435	Chloroflexi bacterium AL-N1
Halocin C8	GCF_000297255.1	WP_008479858.1	Bacteria	Chloroflexota	Chloroflexia	Thermomicrobiales	Thermomicrobiaceae	Nitrolancea	Nitrolancea hollandica	Nitrolancea hollandica Lb
Halocin C8	GCF_000297255.1	WP_008479876.1	Bacteria	Chloroflexota	Chloroflexia	Thermomicrobiales	Thermomicrobiaceae	Nitrolancea	Nitrolancea hollandica	Nitrolancea hollandica Lb
Halocin C8	GCF_000297255.1	WP_238538535.1	Bacteria	Chloroflexota	Chloroflexia	Thermomicrobiales	Thermomicrobiaceae	Nitrolancea	Nitrolancea hollandica	Nitrolancea hollandica Lb
Halocin C8	GCA_023131835.1	MCK4529253.1	Bacteria	WOR-3	UBA3072	UBA3072	UBA3072	JAGLZA01	JAGLZA01 sp023131835	candidate division WOR-3 bacterium
